# Structural motif search across the protein-universe with Folddisco

**DOI:** 10.1101/2025.07.06.663357

**Authors:** Hyunbin Kim, Rachel Seongeun Kim, Milot Mirdita, Jaewon Yoon, Martin Steinegger

## Abstract

Detecting similar protein structural motifs, functionally crucial short 3D patterns, in large structure collections is computationally prohibitive. Therefore, we developed Folddisco, which overcomes this through an index of position-independent geometric features, including side-chain orientation, combined with a rarity-based scoring system. Folddisco’s compact 1.45-terabyte index of 53 million AFDB50 structures enables querying this database within seconds. It is 20-fold faster in querying and 4-fold more storage-efficient than existing methods. Folddisco is more accurate and storage-efficient than state-of-the-art methods, while being an order of magnitude faster. Folddisco is free software available at folddisco.foldseek.com and a webserver at search.foldseek.com/folddisco.
