## Supplementary material for "Structural motif search across the protein-universe with Folddisco": Source Data for Extended Figure 1

### Sheet: Extended Data Figure 1 top
rank	type	query_len	result_len	answer_len	TP	TN	FP	FN	precision	recall	accuracy	f1_score	runtime	filter
S01	Folddisco	3	112	124	107	20375	5	17	0.9554	0.8629	0.9989	0.9068	0.48	max-node=3;rmsd=1.0
S01	Folddisco_prefilter	3	107	124	102	20375	5	22	0.9533	0.8226	0.9987	0.8831	0.02	covered-node=3
S01	pyScoMotif	3	108	124	104	20376	4	20	0.963	0.8387	0.9988	0.8966	5.02	default
S01	RCSB	3	129	124	105	20378	24	19	0.814	0.8468	0.9979	0.83	NA	default

### Sheet: Extended Data Figure 1 bottom
rank	type	query_len	result_len	answer_len	TP	TN	FP	FN	precision	recall	accuracy	f1_score	runtime	filter
C2H2	Folddisco	3	734	761	704	19713	30	57	0.9591	0.9251	0.9958	0.9418	0.43	max-node=3;covered-node=3;rmsd=1.0
C2H2	Folddisco_prefilter	3	744	761	706	19705	38	55	0.9489	0.9277	0.9955	0.9382	0.03	covered-node=3
C2H2	pyScoMotif	3	788	761	739	19694	49	22	0.9378	0.9711	0.9965	0.9542	6.4	default
C2H2	RCSB	3	897	761	740	19702	157	21	0.825	0.9724	0.9914	0.8926	NA	default
